# Identification of mRNAs that undergo stop codon readthrough in *Arabidopsis thaliana*

**DOI:** 10.1101/2021.11.09.467898

**Authors:** Sarthak Sahoo, Divyoj Singh, Anumeha Singh, Sandeep M Eswarappa

## Abstract

A stop codon ensures termination of translation at a specific position on an mRNA. Sometimes, termination fails as translation machinery recognizes a stop codon as a sense codon. This leads to stop codon readthrough (SCR) resulting in the continuation of translation beyond the stop codon, generating protein isoforms with C-terminal extension. SCR has been observed in viruses, fungi, and multicellular organisms including mammals. However, SCR is largely unexplored in plants. In this study, we have analyzed ribosome profiling datasets to identify mRNAs that undergo SCR in *Arabidopsis thaliana*. Analyses of the ribosome density, ribosome coverage and three-nucleotide periodicity of the ribosome profiling reads, in the mRNA region downstream of the stop codon, provided strong evidence for SCR in mRNAs of 144 genes. This process generates putative peroxisomal targeting signal, nuclear localization signal, prenylation signal, transmembrane helix and intrinsically disordered regions in the C-terminal extension of several of these proteins. Gene ontology (GO) functional enrichment analysis revealed that these 144 genes belong to three major functional groups - translation, photosynthesis and abiotic stress tolerance. Finally, using a luminescence-based assay, we experimentally demonstrate SCR in representative mRNAs belonging to these functional classes. Based on these observations, we propose that SCR plays an important role in plant physiology by regulating the protein localization and function.

**AUTHOR SUMMARY:** Protein synthesis executed by macromolecular complexes, termed ribosomes, starts and stops at specific locations on a messenger RNA (mRNA). This fidelity is critical for the normal functioning of cells. However, sometimes ribosomes don’t stop translation at the stop signal (termed stop codon) on an mRNA resulting in longer proteins with properties different from those of the canonical shorter protein. This process called stop codon readthrough (SCR) has been observed in viruses, fungi, and multicellular organisms including mammals. However, it remains largely unexplored in plants. In this study, we report evidence of SCR in 144 genes of *Arabidopsis thaliana*, a small flowering weed widely used as a model system to study plant biology. These genes are involved in protein synthesis, photosynthesis and stress tolerance in plants. We have also experimentally demonstrated SCR in a few genes that represent these functional classes. Our analysis shows that SCR can change the localization and functional properties of these proteins. We propose that SCR plays an important role in plant physiology.
