## Supplementary_Information for "Identification of mRNAs that undergo stop codon readthrough in *Arabidopsis thaliana*": Table S1 List of datasets new .xlsx

### Sheet: Sheet1
Table S1. Ribo-seq databases used in the study
SRA identifier	No. of transcrpts after 1st screen (Density based)	No. of transcrpts after 2nd screen (Density+coverage based)	No. of transcrpts after 3rd screen (Density+coverage+periodicity based)	No. of transcrpts after 4th screen (Density+coverage+periodicity+filtering based)	Source (cell/tissue)	Reference
SRP056795	235	73	22	15	Seedlings	[13]
SRP074779	55	27	5	5	Root and shoot	[14]
SRP074840	965	425	201	191	Root and shoot	[14]
SRP091588	56	16	3	1	Cell line CCL84841	[15]
SRP106557	24	7	6	2	Root	[16]
SRP128983	22	10	3	2	Seedlings	[17]
SRP018118	126	34	11	7	Seedlings	[18]
SRP133508	14	11	6	6	Seedlings	[19]
SRP160376	148	89	20	12	Flower buds and open flowers	[20]
Total transcripts after screening	1144	550	236	215
