## Supplementary_Information for "Identification of mRNAs that undergo stop codon readthrough in *Arabidopsis thaliana*": Table S2 List of RT-positive genes.xlsx

### Sheet: List of SCR-positive genes
Table S2. List of SCR-positive genes
Gene id	Transcript id	Gene symbol	Other Name (if any)	Description	Biological Process
AT1G01620	AT1G01620.1;AT1G01620.2;	PIP1C	TMP-B	plasma membrane intrinsic protein subfamily PIP1	Response to water deprivation, transmembrane transport, water transport
AT1G02140	AT1G02140.1;	MEE63	HAP1	homologue of the exon junction complex (EJC) component	RNA splicing
AT1G04270	AT1G04270.1;AT1G04270.2;	RPS15A		40S ribosomal protein S15-1	Translation, ribosomal small subunit assembly
AT1G05190	AT1G05190.1;	RPL6	EMB2394	50S ribosomal protein L6, chloroplastic	Translation
AT1G06640	AT1G06640.1;			similar to a 2-oxoglutarate-dependent dioxygenase. The mRNA is cell-to-cell mobile.
AT1G07610	AT1G07610.1;	MT1C		Metallothionein-like protein 1C. The mRNA is cell-to-cell mobile.	response to copper ion (heavy metal tolerance)
AT1G07930	AT1G07930.1;AT1G07930.2;			GTP binding Elongation factor Tu family protein	Translation
AT1G07940	AT1G07940.1;AT1G07940.2;AT1G07940.3;AT1G07940.4;			GTP binding Elongation factor Tu family protein	Translation
AT1G08200	AT1G08200.1;	AXS2		putative UDP-D-apiose/UPD-D-xylose synthetase.	nucleotide-sugar biosynthetic process
AT1G09310	AT1G09310.1;			Protein of unknown function
AT1G10590	AT1G10590.1;AT1G10590.2;AT1G10590.3;			Nucleic acid-binding, OB-fold-like protein
AT1G12900	AT1G12900.2;AT1G12900.3;	GAPA-2		glyceraldehyde 3-phosphate dehydrogenase A subunit 2	glucose metabolic process, reductive pentose-phosphate cycle
AT1G14670	AT1G14670.1;			Endomembrane protein 70 protein family
AT1G15250	AT1G15250.1;AT1G15250.2;	RPL37A		Cytosolic ribosomal protein gene, part of eL20 family	Translation
AT1G21310	AT1G21310.1;	EXT3	Extensin 3		plant-type cell wall organization
AT1G22050	AT1G22050.1;	MUB6		Membrane-anchored ubiquitin-fold protein 6 precursor
AT1G22300	AT1G22300.1;	GRF10	14-3-3 PROTEIN G-BOX FACTOR14 EPSILON	Interacts with the BZR1 transcription factor	brassinosteroid mediated signaling pathway
AT1G24180	AT1G24180.1;	IAR4	IAA-CONJUGATE-RESISTANT 4	Pyruvate dehydrogenase E1a-like subunit	acetyl-CoA biosynthetic process from pyruvate
AT1G24300	AT1G24300.1;AT1G24300.2;			GYF domain-containing protein
AT1G26110	AT1G26110.1;AT1G26110.2;	DCP5	DECAPPING 5	Required for mRNA decapping, P-body formation and translational repression	P-body assembly, deadenylation-independent decapping of nuclear-transcribed mRNA, negative regulation of translation
AT1G26630	AT1G26630.1;	ELF5A-2	ATELF5A-2	Eukaryotic translation initiation factor 5A-2	Positive regulation of translational elongation and termination
AT1G29920	AT1G29920.1;	LHCB1.1	AB165	Component of the LHCIIb light harvesting complex associated with photosystem II	Photosynthesis, light harvesting in photosystem I, response to light stimulus
AT1G31330	AT1G31330.1;	PSAF		Encodes subunit F of photosystem I.	Photosynthesis, photosystem I reaction center
AT1G41830	AT1G41830.1;	SKS6	SKS6
AT1G42970	AT1G42970.1;	GAPB		Chloroplast localized glyceraldehyde-3-phosphate dehydrogenase	glucose metabolic process, reductive pentose-phosphate cycle
AT1G44446	AT1G44446.1;AT1G44446.4;	CAO	CH1	chlorophyllide a oxygenase which converts chlorophyllide a to chlorophyllide b	chlorophyll biosynthetic process
AT1G47420	AT1G47420.1;	SDH5		Succinate dehydrogenase subunit 5, mitochondrial	tricarboxylic acid cycle
AT1G56070	AT1G56070.1;AT1G56070.2;AT1G56070.3;	LOS1		translation elongation factor 2-like protein that is involved in cold-induced translation	response to cold
AT1G61800	AT1G61800.2;	GPT2		glucose-6-phosphate/phosphate transporter 2. The mRNA is cell-to-cell mobile.	photosynthesis
AT1G69460	AT1G69460.1;		emp24/gp25L/p24 family/GOLD family		Golgi organization, endoplasmic reticulum to Golgi vesicle-mediated transport, intracellular protein transport
AT1G70060	AT1G70060.1;AT1G70060.2;	SNL4	Paired amphipathic helix protein Sin3-like 4	Encodes a homolog of the transcriptional repressor SIN3. The mRNA is cell-to-cell mobile.	histone deacetylation,
AT1G70730	AT1G70730.1;AT1G70730.3;	PGM2		Encodes a cytosolic phosphoglucomutase (PGM)	carbohydrate metabolic process
AT1G73330	AT1G73330.1;	ATDR4	Dr4 protein	Encodes a plant-specific protease inhibitor-like protein	response to water deprivation
AT1G74730	AT1G74730.1;	RIQ2		Encodes a grana core localized protein, is homologous to RIG1	thylakoid membrane organization
AT1G75750	AT1G75750.1;	GASA1			response to abscisic acid, brassinosteroid, gibberellin
AT1G76090	AT1G76090.1;	SMT3		S-adenosyl-methionine-sterol-C-methyltransferase	sterol biosynthetic process
AT1G78680	AT1G78680.2;	GGH2	Gamma-glutamyl hydrolase 2	Gamma-glutamyl hydrolase acting specifically on monoglutamates	tetrahydrofolylpolyglutamate metabolic process
AT1G79260	AT1G79260.1;AT1G79260.2;			nitrobindin heme-binding domain protein
AT2G01250	AT2G01250.1;	RPL7B		Cytosolic ribosomal 60S subunit protein	maturation of LSU-rRNA from tricistronic rRNA transcript
AT2G01910	AT2G01910.1;AT2G01910.2;	MAP65-6		Binds microtubules. Induces a crisscross mesh of microtubules	microtubule cytoskeleton organization
AT2G14880	AT2G14880.1;	SWIB2		SWIB/MDM2 domain superfamily protein
AT2G14890	AT2G14890.1;	AGP9		putative proline-rich protein mRNA
AT2G21220	AT2G21220.1;	SAUR12		SAUR-like auxin-responsive protein family	response to auxin
AT2G21410	AT2G21410.1;	VHA-A2		Vacuolar proton ATPase subunit VHA-a isoform 2	sequestering of zinc ion, vacuolar acidification
AT2G23930	AT2G23930.1;AT2G23930.2;	SNRNP-G		Putative small nuclear ribonucleoprotein G	mRNA splicing, via spliceosome, spliceosomal snRNP assembly
AT2G24200	AT2G24200.1;AT2G24200.2;AT2G24200.3;	LAP1	Leucine aminopeptidase 1	Cytosol aminopeptidase family protein
AT2G24420	AT2G24420.1;AT2G24420.2;			DNA repair ATPase-like protein
AT2G27720	AT2G27720.1;AT2G27720.2;AT2G27720.3;AT2G27720.4;			60S acidic ribosomal protein family	cytoplasmic translational elongation
AT2G28630	AT2G28630.1;	KCS12		3-ketoacyl-CoA synthase 12	fatty acid biosynthetic process
AT2G31980	AT2G31980.1;	CYS2	PHYTOCYSTATIN 2
AT2G32060	AT2G32060.2;	RPS12C		Ribosomal protein L7Ae/L30e/S12e/Gadd45 family protein	translation
AT2G32150	AT2G32150.1;			Haloacid dehalogenase-like hydrolase (HAD) superfamily protein
AT2G36160	AT2G36160.1;	RPS14A		Ribosomal protein S11 family protein	ribosomal small subunit assembly, translation
AT2G36170	AT2G36170.1;	RPL40A		60S RIBOSOMAL PROTEIN L40 A	protein ubiquitination, translation
AT2G38380	AT2G38380.1;			Peroxidase superfamily protein	response to oxidative stress
AT2G39310	AT2G39310.1;AT2G39310.4;			jacalin-related lectin 22
AT2G41880	AT2G41880.8;	GK-1		guanylate kinase 1	nucleotide metabolic process
AT2G45180	AT2G45180.1;			nsLTP family-related gene.
AT2G46440	AT2G46440.1;AT2G46440.2;	CNGC11		Member of Cyclic nucleotide gated channel family	defense response, response to bacterium, response to fungus
AT2G46820	AT2G46820.1;AT2G46820.2;	CURT1B	CURVATURE THYLAKOID 1B	The P subunit of Photosystem I	photosynthetic electron transport in photosystem I
AT2G47610	AT2G47610.1;	RPL7AA		Ribosomal protein L7Ae/L30e/S12e/Gadd45 family protein	maturation of LSU-rRNA
AT3G02230	AT3G02230.1;	RGP1		UDP-arabinose mutase	plant-type cell wall biogenesis
AT3G03250	AT3G03250.1;	UGP	UGP1	Cytosolic UDP-glucose pyrophosphorylase	UDP-glucose metabolic process, glycogen metabolic process
AT3G04120	AT3G04120.1;	GAPC1		Encodes cytosolic GADPH (C subunit) involved in the glycolytic pathway	glycolytic process
AT3G04920	AT3G04920.1;	RPS24A		Ribosomal protein S24e family protein	translation
AT3G11520	AT3G11520.2;	CYCB1-3	CYC2	Encodes a B-type mitotic cyclin.	mitotic cell cycle phase transition
AT3G14415	AT3G14415.1;AT3G14415.2;AT3G14415.3;	GOX2			oxidative photosynthetic carbon pathway
AT3G16570	AT3G16570.1;	RALF23			calcium-mediated signaling
AT3G16720	AT3G16720.1;	ATL2			protein ubiquitination
AT3G17390	AT3G17390.1;	MAT4		S-adenosylmethionine synthetase	S-adenosylmethionine biosynthetic process
AT3G18780	AT3G18780.2;AT3G18780.3;	ACT2			cytoskeleton
AT3G21055	AT3G21055.1;	PSBTN	Photosystem II subunit T	Encodes photosystem II 5 kD protein subunit PSII-T
AT3G22840	AT3G22840.1;	ELIP1	ELIP1	Encodes an early light-inducible protein	response to cold
AT3G23030	AT3G23030.1;AT3G23030.2;	IAA2			regulation of transcription, DNA-templated
AT3G23600	AT3G23600.1;AT3G23600.2;			alpha/beta-Hydrolases superfamily protein
AT3G24170	AT3G24170.1;AT3G24170.2;AT3G24170.3;	ATGR1		Encodes a cytosolic glutathione reductase	cell redox homeostasis, glutathione metabolic process
AT3G25540	AT3G25540.1;AT3G25540.3;	LAG1	LOH1		ceramide biosynthetic process
AT3G46040	AT3G46040.1;	RPS15AD		Regulated by TCP20	translation
AT3G47070	AT3G47070.1;			thylakoid soluble phosphoprotein	chloroplast
AT3G52190	AT3G52190.1;	PHF1			protein secretion
AT3G53730	AT3G53730.1;			Histone superfamily protein
AT3G59540	AT3G59540.1;	RPL38A		Ribosomal L38e protein family	translation
AT3G63490	AT3G63490.1;	PRPL1			maturation of LSU-rRNA, translation
AT4G02380	AT4G02380.1;AT4G02380.3;	SAG21	LEA38	late embryogenesis abundant like protein or Senescence-associated gene 21
AT4G05050	AT4G05050.1;AT4G05050.2;AT4G05050.3;AT4G05050.4;	UBQ11		Polyubiquitin	ubiquitin-dependent protein catabolic process
AT4G10340	AT4G10340.1;	LHCB5		LIGHT HARVESTING COMPLEX OF PHOTOSYSTEM II 5	photosynthesis
AT4G12470	AT4G12470.1;	AZI1		AZELAIC ACID INDUCED 1	cellular response to cold
AT4G12730	AT4G12730.1;	FLA2		fasciclin-like arabinogalactan-protein 2
AT4G13430	AT4G13430.1;	IIL1		Encodes a methylthioalkylmalate isomerase	leucine biosynthetic process
AT4G16450	AT4G16450.1;			NADH-ubiquinone oxidoreductase	photorespiration
AT4G22212	AT4G22212.1;			Encodes a defensin-like (DEFL) family protein
AT4G23670	AT4G23670.1;			Polyketide cyclase/dehydrase and lipid transport superfamily protein	response to cadmium ion
AT4G25050	AT4G25050.1;	ACP4	Acyl carrier protein 4	encodes an acyl carrier protein predominantly expressed in leaves	fatty acid biosynthetic process, response to light stimulus
AT4G25820	AT4G25820.1;	XTH14		Encodes a xyloglucan endotransglycosylase	cell wall biogenesis, xyloglucan metabolic process
AT4G26900	AT4G26900.1;	HISN4	HIS HF	encodes a glutamine amidotransferase and cyclase	histidine biosynthetic process
AT4G29330	AT4G29330.1;	DER1	Derlin-1		endoplasmic reticulum unfolded protein response
AT4G31340	AT4G31340.1;			myosin heavy chain-like protein
AT4G32020	AT4G32020.1;			serine/arginine repetitive matrix-like protein
AT4G37830	AT4G37830.1;AT4G37830.2;		cytochrome c oxidase-related		mitochondrial electron transport, cytochrome c to oxygen
AT4G39260	AT4G39260.1;AT4G39260.2;AT4G39260.3;AT4G39260.4;	GRP8	RBGA6	Encodes a glycine-rich protein with RNA binding domain at the N-terminus	response to cold
AT5G01750	AT5G01750.2;			LURP-one-like protein (DUF567)
AT5G02680	AT5G02680.1;		methionine-tRNA ligase
AT5G03240	AT5G03240.1;AT5G03240.2;AT5G03240.3;	UBQ3	POLYUBIQUITIN 3		protein ubiquitination
AT5G11740	AT5G11740.1;	AGP15		Encodes arabinogalactan protein
AT5G11770	AT5G11770.1;		NADH dehydrogenase	NADH-ubiquinone oxidoreductase 20 kDa subunit	mitochondrial respiratory chain complex I assembly
AT5G12140	AT5G12140.1;	CYS1	CYSTATIN-1	Encodes a cystatin	response to various stresses
AT5G13240	AT5G13240.1;AT5G13240.3;	MAF1		Global repressor of RNA polymerase III (Pol III)	negative regulation of transcription by RNA polymerase III
AT5G13850	AT5G13850.1;	NACA3		nascent polypeptide-associated complex subunit alpha-like protein 3	protein targeting to membrane
AT5G13930	AT5G13930.1;	CHS		Encodes chalcone synthase	flavonoid and polyketide biosynthetic process
AT5G14030	AT5G14030.1;			translocon-associated protein beta (TRAPB) family protein
AT5G14740	AT5G14740.1;AT5G14740.2;AT5G14740.3;AT5G14740.4;AT5G14740.6;AT5G14740.7;AT5G14740.8;AT5G14740.9;	BETA CA2	CA18	Encodes a beta carbonic anhydrase likely to be localized in the cytoplasm	carbon utilization
AT5G16130	AT5G16130.1;			Ribosomal protein S7e family protein	ribosomal small subunit biogenesis, translation
AT5G21326	AT5G21326.1;	CIPK26		Ca2+regulated serine-threonine protein kinase family protein	intracellular signal transduction, protein phosphorylation
AT5G22020	AT5G22020.1;AT5G22020.2;AT5G22020.3;			Calcium-dependent phosphotriesterase superfamily protein
AT5G24770	AT5G24770.1;	VSP2		Vegetative storage protein 2	response to various stresses
AT5G25100	AT5G25100.1;AT5G25100.2;	TMN9		Endomembrane protein 70 protein family	protein localization to membrane
AT5G27395	AT5G27395.1;AT5G27395.2;			Mitochondrial inner membrane translocase complex, subunit Tim44-related protein
AT5G27850	AT5G27850.1;AT5G27850.2;	RPL18C		Ribosomal protein L18e/L15 superfamily protein	translation
AT5G28640	AT5G28640.1;AT5G28640.2;AT5G28640.3;	GIF1	AN3		adaxial/abaxial pattern specification, cell population proliferation
AT5G34850	AT5G34850.1;	PAP26	PUP3		phosphate ion homeostasis
AT5G37780	AT5G37780.1;AT5G37780.2;AT5G37780.3;AT5G37780.4;	CAM1	CALMODULIN 1	encodes a calmodulin that is involved in thigmomorphogenesis	detection of calcium ion, response to mechanical stimulus
AT5G40730	AT5G40730.1;	AGP24		Encodes an arabinogalactan-protein
AT5G43470	AT5G43470.2;	RPP8		Confers resistance to Peronospora parasitica	defense response to virus
AT5G46110	AT5G46110.1;AT5G46110.2;AT5G46110.3;	APE2		Encodes a chloroplast triose phosphate / 3-phosphoglycerate translocator	phosphoglycerate transmembrane transport
AT5G47030	AT5G47030.1;			Encodes the mitochondrial ATP synthase subunit delta	ATP synthesis coupled proton transport
AT5G47650	AT5G47650.1;	NUDT2		Encodes an ADP-ribose pyrophosphatase	response to oxidative stress
AT5G47700	AT5G47700.1;	RPP1C		60S acidic ribosomal protein P1-3	cytoplasmic translation, translational elongation
AT5G49480	AT5G49480.1;	CP1		encodes a novel Ca2+-binding protein	hyperosmotic salinity response
AT5G49510	AT5G49510.1;	PFD3		prefoldin 3	microtubule-based process
AT5G50920	AT5G50920.1;	CLPC1		Encodes a protein that is similar to ATP-dependent Clp protease ATP-binding subunit	protein import into chloroplast stroma
AT5G54770	AT5G54770.1;	THI1		Encodes a thiamine biosynthetic gene	cellular response to DNA damage stimulus
AT5G54900	AT5G54900.1;	RBP45A
AT5G55940	AT5G55940.1;	EMB2731			embryo development ending in seed dormancy
AT5G56200	AT5G56200.1;			Encodes a transcription factor expressed in the female gametophyte	regulation of transcription, DNA-templated
AT5G56870	AT5G56870.1;	BGAL4		Beta-galactosidase 4	carbohydrate metabolic process
AT5G59320	AT5G59320.1;	LTP3		Belongs to the lipid transfer protein (PR-14) family	lipid transport; response to abscisic acid; response to water deprivation
AT5G59910	AT5G59910.1;	HTB4		Histone superfamily protein	nucleosome assembly
AT5G60940	AT5G60940.1;AT5G60940.2;	CSTF50		Member of CstF complex	mRNA 3'-end processing
AT5G61410	AT5G61410.1;	RPE		Arabidopsis thaliana ribulose-5-phosphate-3-epimerase mRNA	cellular carbohydrate metabolic process
AT5G62790	AT5G62790.1;AT5G62790.2;	DXR		1-Deoxy-d-xylulose 5-phosphate reductoisomerase	isopentenyl diphosphate biosynthetic process
AT5G63050	AT5G63050.1;AT5G63050.2;	EMB2759			embryo development ending in seed dormancy
AT5G64030	AT5G64030.1;			S-adenosyl-L-methionine-dependent methyltransferases superfamily protein
AT5G65430	AT5G65430.1;AT5G65430.2;	GRF8		member of 14-3-3 proteins	response to freezing
AT5G67590	AT5G67590.1;	FRO1		Encode a protein with high similarity to the 18-kD Fe-S subunit of complex I	cold acclimation, response to osmotic stress
