## Supplementary_Information for "Identification of mRNAs that undergo stop codon readthrough in *Arabidopsis thaliana*": Table S3.xlsx

### Sheet: Sheet1
Table S3. List of SCR-positive genes that possess predicted# transmembrane helix in the ISR
Gene	Alias	Canonical location	ISR peptide*	Function$
AT2G01250	RPL7B	Cytoplasm	NVIVFNVKLLCVFIMCLLLDFDLLSQVKRHFESSLLFSLDLNLCFDYCK	Cytosolic ribosomal 60S subunit protein
AT1G31330	PSAF	Chloroplast thylakoid membrane	KGNLFSAFVLLSLISLFSIVLIEKQCIVENLIKFGLRK	Encodes subunit F of photosystem I.
AT3G46040	RPS15AD	Cytoplasm	SRVSRSILSGYSLVLCKSIDLTVKVVVLYVVVTRIRKNLEMSRLINFSF	Cytosolic small ribosomal subunit
AT5G49480	CP1	Chloroplast and cytosol	KKKFVFFDTAHFPTLFCFSVLFVCLQKCICVHPDFVLCCYKNVRKLMLEHYSYIL	CA2+-binding protein 1
AT1G07940	EF1A	Cytoplasm	TLNIKTLSADEMKDYFSFFTLVVWYLVGCLCYRFVYSPSELNSRNWVLDRRWRRYLALELPVYFFCFVL	Elongation factor Tu family protein
AT3G18780	ACTIN 2	Cytoplasm	ALKIKGLKSWGFMNGIKVSFFLLYLLLHLFVSFPFLFSFL	actin that is constitutively expressed in vegetative structures like root hair cells
AT3G02230		Golgi apparatus	AAKKPPPQFWLLAQHIIYLLRFVFVLSFLKFSGDSSVRF	UDP-arabinose mutase that catalyzes the interconversion between the pyranose and furanose forms of UDP-L-arabinose
AT4G39260		Multiple sites including membrane	SKIELFACCCSVFGLDLVLCHHFWFGYRSFGLLF	Cold-induced glycine-rich protein with RNA binding domain at the N-terminus
AT5G47700	RPP1C	Cytoplasm	VHFTCFFFFDLRLFFFRIELLLVLVWLKNYN	Co-orthologous gene of large ribosomal subunit protein RPP1.
AT2G14890	AGP9	Plasma mebrane	VESFVTVLLAFIFMSSLFVPLYCLGLNSFGIYYLSERILLRA	Arabinogalactan protein 9
AT4G16450		Mitochondrial membrane	MTLVFYFLDLASFWNLKPSLFLCNLIAFLCCLRIICASVCLL	NADH-ubiquinone oxidoreductase, part of mitochondrial respiratory chain complex I
AT1G24180	IAR4	Multiple sites (not in membrane)	NLASQGDDWFNKSEGKATQIFLTCYQKYFWFFFFVFSFQV	Pyruvate dehydrogenase E1a-like subunit
AT1G56070	LOS1	Multiple sites	ASPRLVLAFFPMVATLSILILSCFINTLMV	Translation elongation factor 2-like protein
AT3G17390	SAMS3	Cytoplasm	NLSASVSLLSRISLVLCILGSFCLFSFNSEMGLFILFSTLKKKAKQLGIYIIIYMVFLC	methionine adenosyltransferase activity
AT1G07930		Cytoplasm	TRILKTLSADESKNNISFFTLVWYLVACYSFVSSPSELCSRNWVLDRRWRSYFAPILLLNCYQF	GTP binding Elongation factor Tu family protein
AT2G39310	JAL22	Cytoplasm	KPVSHIYYMKLPIRLECVCVCVLFTMLLLIRGCKFK	Jacalin-related lectin 22
AT1G14670		Membrane	EGLYTNLLMLISFFFFCLLTNFA	Endomembrane protein 70 protein family
AT2G45180	DRN1	Thylakoid membrane	RFETLKEKNLFGLLCFYMFVSTVIYCFCEKKLCSVTVEFDVMLELVHDRTFVLSILSLM	Nonspeciﬁc lipid transfer protein 1
AT1G10590			YGSSTNENRATQKKTYVLVGESLFGLGLSLFYVLSGLPLIYCSCFENQVAVFL	Nucleic acid-binding, OB-fold-like protein
AT5G63050		Chloroplast	RSSTWNPQILTSQGFSMISLCALFTFFFFFLNFRKAFHVVCSYLYVY	Embryo development ending in seed dormancy
AT3G52190			KDYVTFLCFFFFLPYLVAAFFFVFFLSSDFALTNTC	Protein structurally related to the SEC12 proteins of the early secretory pathway
AT1G05190		Chloroplast	SSFFIIIYLLISSFQCLCVFAQICLEMKMFVLGFLSKFLKEPINCF	Plastid 50S ribosomal protein L6.
AT4G23670		Cytoplasm	PQPSPSSLSRSILYYYGVFSIINIIKGVLWSFYSL	Polyketide cyclase/dehydrase and lipid transport superfamily protein
	# Prediction was performed using TMHMM Server v. 2.0
	* Residues that constitute the predicted transmembrane helix are shown in red
	$ The function information was obtained from The Arabidospis Information Resource (TAIR)
